# A transcription regulatory network within the ACE2 locus may promote a pro-viral environment for SARS-CoV-2 by modulating expression of host factors

**DOI:** 10.1101/2020.04.14.042002

**Authors:** Tayaza Fadason, Sreemol Gokuladhas, Evgeniia Golovina, Daniel Ho, Sophie Farrow, Denis Nyaga, Hong Pan, Neerja Karnani, Conroy Wong, Antony Cooper, William Schierding, Justin M. O’Sullivan

## Abstract

**Introduction:** A novel severe acute respiratory syndrome coronavirus 2 (SARS-CoV-2) was recently identified as the pathogen responsible for the COVID-19 outbreak. SARS-CoV-2 triggers severe pneumonia, which leads to acute respiratory distress syndrome and death in severe cases. As reported, SARS-CoV-2 is 80% genetically identical to the 2003 SARS-CoV virus. Angiotensin-converting enzyme 2 (ACE2) has been identified as the main receptor for entry of both SARS-CoV and SARS-CoV-2 into human cells. ACE2 is normally expressed in cardiovascular and lung type II alveolar epithelial cells, where it positively modulates the RAS system that regulates blood flow, pressure, and fluid homeostasis. Thus, virus-induced reduction of ACE2 gene expression is considered to make a significant contribution to severe acute respiratory failure. Chromatin remodeling plays a significant role in the regulation of ACE2 gene expression and the activity of regulatory elements within the genome.

**Methods:** Here, we integrated data on physical chromatin interactions within the genome organization (captured by Hi-C) with tissue-specific gene expression data to identify spatial expression quantitative trait loci (eQTLs) and thus regulatory elements located within the ACE2 gene.

**Results:** We identified regulatory elements within *ACE2* that control the expression of PIR, CA5B, and VPS13C in the lung. The gene products of these genes are involved in inflammatory responses, *de novo* pyrimidine and polyamine synthesis, and the endoplasmic reticulum, respectively.

**Conclusion:** Our study, although limited by the fact that the identification of the regulatory interactions is putative until proven by targeted experiments, supports the hypothesis that viral silencing of *ACE2* alters the activity of gene regulatory regions and promotes an intra-cellular environment suitable for viral replication.
