## Supplementary table 1 for "A transcription regulatory network within the ACE2 locus may promote a pro-viral environment for SARS-CoV-2 by modulating expression of host factors"

### Sheet: S1_Table
Supplementary table 1. Lung-specific Hi-C libraries used in the analysis
* Restriction enzyme used in the Hi-C assay.
№	Hi-C dataset	Replicate	Experiment accession	Sample accession	Sample link	Reference link	Restriction enzyme*
1	IMR90	replicate 1	GSE35156	GSM862724	https://www.ncbi.nlm.nih.gov/geo/query/acc.cgi?acc=GSM862724	https://www.ncbi.nlm.nih.gov/pubmed/22495300	HindIII
		replicate 2		GSM892307	https://www.ncbi.nlm.nih.gov/geo/query/acc.cgi?acc=GSM892307		HindIII
2	IMR90	replicate 1	GSE43070	GSM1055800	https://www.ncbi.nlm.nih.gov/geo/query/acc.cgi?acc=GSM1055800	https://www.ncbi.nlm.nih.gov/pubmed/24141950	HindIII
		replicate 2		GSM1055801	https://www.ncbi.nlm.nih.gov/geo/query/acc.cgi?acc=GSM1055801		HindIII
		replicate 3		GSM1154021	https://www.ncbi.nlm.nih.gov/geo/query/acc.cgi?acc=GSM1154021		HindIII
		replicate 4		GSM1154022	https://www.ncbi.nlm.nih.gov/geo/query/acc.cgi?acc=GSM1154022		HindIII
		replicate 5		GSM1154023	https://www.ncbi.nlm.nih.gov/geo/query/acc.cgi?acc=GSM1154023		HindIII
		replicate 6		GSM1154024	https://www.ncbi.nlm.nih.gov/geo/query/acc.cgi?acc=GSM1154024		HindIII
3	IMR90	replicate 1	GSE63525	GSM1551599	https://www.ncbi.nlm.nih.gov/sra?term=SRX764985	https://www.ncbi.nlm.nih.gov/pubmed/25497547	MboI
		replicate 2		GSM1551600	https://www.ncbi.nlm.nih.gov/sra?term=SRX764986		MboI
		replicate 3		GSM1551601	https://www.ncbi.nlm.nih.gov/sra?term=SRX764987		MboI
		replicate 4		GSM1551602	https://www.ncbi.nlm.nih.gov/sra?term=SRX764988		MboI
		replicate 5		GSM1551603	https://www.ncbi.nlm.nih.gov/sra?term=SRX764989		MboI
		replicate 6		GSM1551604	https://www.ncbi.nlm.nih.gov/sra?term=SRX764990		MboI
		replicate 7		GSM1551605	https://www.ncbi.nlm.nih.gov/sra?term=SRX764991		MboI
4	A549	replicate 1	GSE105600	GSM2827368, ENCLB571HTP	https://www.encodeproject.org/experiments/ENCSR444WCZ/	https://www.ncbi.nlm.nih.gov/pubmed/22955616	HindIII
		replicate 2		GSM2827369, ENCLB222WYT	https://www.encodeproject.org/experiments/ENCSR444WCZ/		HindIII
5	NCI-H460	replicate 1	GSE105725	GSM2827554, ENCLB118KAE	https://www.encodeproject.org/experiments/ENCSR489OCU/	https://www.ncbi.nlm.nih.gov/pubmed/22955616	HindIII
		replicate 2		GSM2827555, ENCLB104ZTM	https://www.encodeproject.org/experiments/ENCSR489OCU/		HindIII
6	A549	replicate 1	GSE92819	GSM2437834	https://www.encodeproject.org/experiments/ENCSR662QKG/	https://www.ncbi.nlm.nih.gov/pubmed/22955616	MboI
		replicate 2		GSM2437835	https://www.encodeproject.org/experiments/ENCSR662QKG/		MboI
		replicate 3		GSM2437836	https://www.encodeproject.org/experiments/ENCSR662QKG/		MboI
		replicate 4		GSM2437837	https://www.encodeproject.org/experiments/ENCSR662QKG/		MboI
		replicate 5		GSM2437838	https://www.encodeproject.org/experiments/ENCSR662QKG/		MboI
		replicate 6		GSM2437839	https://www.encodeproject.org/experiments/ENCSR662QKG/		MboI
		replicate 7		GSM2437840	https://www.encodeproject.org/experiments/ENCSR662QKG/		MboI
		replicate 8		GSM2437841	https://www.encodeproject.org/experiments/ENCSR662QKG/		MboI
7	Lung cells	replicate 1	GSE87112	GSM2322544	https://www.ncbi.nlm.nih.gov/sra?term=SRX2179251	https://www.ncbi.nlm.nih.gov/pubmed/27851967	HindIII
		replicate 2		GSM2322545	https://www.ncbi.nlm.nih.gov/sra?term=SRX2179252		HindIII
