## Supplementary table 2 for "A transcription regulatory network within the ACE2 locus may promote a pro-viral environment for SARS-CoV-2 by modulating expression of host factors"

### Sheet: S2_Table
Supplementary table 2. Lung-specific spatial SNP-gene relationships at the ACE2 locus
Gene symbol according to GENCODE release 19; * log2_allelic fold change; ǂ Minor allele frequency; ¶ distance between SNP and gene; ǁ True= distance<1Mbp, False=distance>1Mbp or inter-chromosomal; ¥ Hi-C cell lines in which interaction was detected
SNP ID	Gene symbol	Tissue	p value	Adjusted p value	log2_aFC*	MAFǂ	SNP_chr	SNP_locus	gene_chr	gene_start	gene_end	distance¶	cisǁ	Hi-C cell lines¥
rs12689012	CA5B	Lung	6.74789e-05	0.0489182	-0.256145	0.203883	X	15630842	X	15721497	15788409	90655	TRUE	Lung_cells_Schmitt2016, IMR90_Jin2013, A549_ENCODE2012, NCI-H460_ENCODE2012, IMR90_Dixon2012, IMR90_Rao2014, A549_ENCODE2012
rs1515009	CA5B	Lung	6.74789e-05	0.0489182	-0.256145	0.203883	X	15631329	X	15721497	15788409	90168	TRUE	Lung_cells_Schmitt2016, IMR90_Jin2013, A549_ENCODE2012, NCI-H460_ENCODE2012, IMR90_Dixon2012, IMR90_Rao2014, A549_ENCODE2012
rs2106809	CA5B	Lung	4.60371e-05	0.0389365	-0.261844	0.183495	X	15599938	X	15721497	15788409	121559	TRUE	IMR90_Jin2013, A549_ENCODE2012, NCI-H460_ENCODE2012, IMR90_Dixon2012, A549_ENCODE2012, IMR90_Rao2014
rs2285666	CA5B	Lung	1.52428e-05	0.0149711	-0.247205	0.198058	X	15592225	X	15721497	15788409	129272	TRUE	Lung_cells_Schmitt2016, IMR90_Jin2013, A549_ENCODE2012, NCI-H460_ENCODE2012, IMR90_Dixon2012, IMR90_Rao2014, A549_ENCODE2012
rs5901568	CA5B	Lung	6.74789e-05	0.0489182	-0.256145	0.203883	X	15638467	X	15721497	15788409	83030	TRUE	IMR90_Jin2013, A549_ENCODE2012, NCI-H460_ENCODE2012, IMR90_Dixon2012, IMR90_Rao2014, A549_ENCODE2012
rs41492646	CA5B	Lung	3.74278e-05	0.0321009	-0.260305	0.181553	X	15640647	X	15721497	15788409	80850	TRUE	IMR90_Jin2013, A549_ENCODE2012, NCI-H460_ENCODE2012, IMR90_Dixon2012, IMR90_Rao2014, A549_ENCODE2012
rs5934253	CA5B	Lung	2.94599e-05	0.0267755	-0.259772	0.195146	X	15635613	X	15721497	15788409	85884	TRUE	Lung_cells_Schmitt2016, IMR90_Jin2013, A549_ENCODE2012, NCI-H460_ENCODE2012, IMR90_Dixon2012, IMR90_Rao2014, A549_ENCODE2012
rs5935996	CA5B	Lung	3.74278e-05	0.0321009	-0.260305	0.181553	X	15637334	X	15721497	15788409	84163	TRUE	IMR90_Jin2013, A549_ENCODE2012, NCI-H460_ENCODE2012, IMR90_Dixon2012, IMR90_Rao2014, A549_ENCODE2012
rs5935999	CA5B	Lung	6.74789e-05	0.0489182	-0.256145	0.203883	X	15643094	X	15721497	15788409	78403	TRUE	IMR90_Jin2013, A549_ENCODE2012, NCI-H460_ENCODE2012, IMR90_Dixon2012, IMR90_Rao2014, A549_ENCODE2012
rs6632684	CA5B	Lung	2.01468e-05	0.0188744	-0.269586	0.179612	X	15635868	X	15721497	15788409	85629	TRUE	Lung_cells_Schmitt2016, IMR90_Jin2013, A549_ENCODE2012, NCI-H460_ENCODE2012, IMR90_Dixon2012, IMR90_Rao2014, A549_ENCODE2012
rs6632685	CA5B	Lung	6.74789e-05	0.0489182	-0.256145	0.203883	X	15641760	X	15721497	15788409	79737	TRUE	IMR90_Jin2013, A549_ENCODE2012, NCI-H460_ENCODE2012, IMR90_Dixon2012, A549_ENCODE2012, IMR90_Rao2014
rs56137184	CA5B	Lung	6.74789e-05	0.0489182	-0.256145	0.203883	X	15641844	X	15721497	15788409	79653	TRUE	IMR90_Jin2013, A549_ENCODE2012, NCI-H460_ENCODE2012, IMR90_Dixon2012, A549_ENCODE2012, IMR90_Rao2014
rs6527618	CA5B	Lung	6.74789e-05	0.0489182	-0.256145	0.203883	X	15632163	X	15721497	15788409	89334	TRUE	Lung_cells_Schmitt2016, IMR90_Jin2013, A549_ENCODE2012, NCI-H460_ENCODE2012, IMR90_Dixon2012, A549_ENCODE2012, IMR90_Rao2014
rs6527619	CA5B	Lung	6.74789e-05	0.0489182	-0.256145	0.203883	X	15633075	X	15721497	15788409	88422	TRUE	Lung_cells_Schmitt2016, IMR90_Jin2013, A549_ENCODE2012, NCI-H460_ENCODE2012, IMR90_Dixon2012, IMR90_Rao2014, A549_ENCODE2012
rs6527620	CA5B	Lung	6.74789e-05	0.0489182	-0.256145	0.203883	X	15633116	X	15721497	15788409	88381	TRUE	Lung_cells_Schmitt2016, IMR90_Jin2013, A549_ENCODE2012, NCI-H460_ENCODE2012, IMR90_Dixon2012, IMR90_Rao2014, A549_ENCODE2012
rs6629111	CA5B	Lung	6.74789e-05	0.0489182	-0.256145	0.203883	X	15633251	X	15721497	15788409	88246	TRUE	Lung_cells_Schmitt2016, IMR90_Jin2013, A549_ENCODE2012, NCI-H460_ENCODE2012, IMR90_Dixon2012, IMR90_Rao2014, A549_ENCODE2012
rs990432	CA5B	Lung	5.23246e-05	0.0430582	-0.249828	0.197087	X	15639988	X	15721497	15788409	81509	TRUE	IMR90_Jin2013, A549_ENCODE2012, NCI-H460_ENCODE2012, IMR90_Dixon2012, IMR90_Rao2014, A549_ENCODE2012
rs4646142	CA5B	Lung	1.22216e-05	0.0122006	-0.251132	0.203883	X	15584941	X	15721497	15788409	136556	TRUE	Lung_cells_Schmitt2016, A549_ENCODE2012, IMR90_Jin2013, NCI-H460_ENCODE2012, IMR90_Dixon2012, A549_ENCODE2012
rs1356037	CA5BP1	Lung	5.82495e-06	0.00601204	-0.202523	0.331068	X	15624289	X	15674932	15703724	50643	TRUE	A549_ENCODE2012, IMR90_Jin2013, NCI-H460_ENCODE2012, IMR90_Dixon2012, A549_ENCODE2012, IMR90_Rao2014
rs1548474	CA5BP1	Lung	5.08578e-06	0.00533963	-0.204865	0.330097	X	15621438	X	15674932	15703724	53494	TRUE	IMR90_Jin2013, A549_ENCODE2012, NCI-H460_ENCODE2012, IMR90_Dixon2012, A549_ENCODE2012, IMR90_Rao2014
rs12007623	CA5BP1	Lung	6.72597e-06	0.0068263	-0.200643	0.328155	X	15618418	X	15674932	15703724	56514	TRUE	IMR90_Jin2013, NCI-H460_ENCODE2012, IMR90_Dixon2012, A549_ENCODE2012, IMR90_Rao2014
rs17264937	CA5BP1	Lung	2.65531e-05	0.0244993	-0.226794	0.284466	X	15629209	X	15674932	15703724	45723	TRUE	IMR90_Jin2013, A549_ENCODE2012, NCI-H460_ENCODE2012, Lung_cells_Schmitt2016, IMR90_Dixon2012, A549_ENCODE2012, IMR90_Rao2014
rs2097723	CA5BP1	Lung	3.63664e-05	0.0320946	-0.217403	0.290291	X	15611318	X	15674932	15703724	63614	TRUE	A549_ENCODE2012, NCI-H460_ENCODE2012, IMR90_Jin2013, IMR90_Dixon2012, A549_ENCODE2012, IMR90_Rao2014
rs5935998	CA5BP1	Lung	4.71101e-06	0.00503293	-0.205069	0.329126	X	15642742	X	15674932	15703724	32190	TRUE	A549_ENCODE2012, IMR90_Jin2013, NCI-H460_ENCODE2012, IMR90_Dixon2012, IMR90_Rao2014, A549_ENCODE2012
rs1132186	PIR	Lung	2.89418e-11	7.66266e-08	0.475393	0.346602	X	15557256	X	15384799	15493564	63692	TRUE	IMR90_Jin2013, A549_ENCODE2012, Lung_cells_Schmitt2016, NCI-H460_ENCODE2012, IMR90_Dixon2012, A549_ENCODE2012, IMR90_Rao2014
rs1476524	PIR	Lung	3.07132e-14	1.33591e-10	0.523655	0.356311	X	15522176	X	15384799	15493564	28612	TRUE	Lung_cells_Schmitt2016, IMR90_Jin2013, A549_ENCODE2012, NCI-H460_ENCODE2012, IMR90_Dixon2012, A549_ENCODE2012, IMR90_Rao2014
rs1399200	PIR	Lung	4.51287e-16	1.42774e-11	0.597795	0.31165	X	15534056	X	15384799	15493564	40492	TRUE	Lung_cells_Schmitt2016, IMR90_Jin2013, A549_ENCODE2012, NCI-H460_ENCODE2012, IMR90_Dixon2012, A549_ENCODE2012, IMR90_Rao2014
rs1399201	PIR	Lung	4.90582e-15	2.4895e-11	0.532889	0.351456	X	15534633	X	15384799	15493564	41069	TRUE	IMR90_Jin2013, A549_ENCODE2012, Lung_cells_Schmitt2016, NCI-H460_ENCODE2012, IMR90_Dixon2012, A549_ENCODE2012, IMR90_Rao2014
rs1399202	PIR	Lung	2.33328e-12	7.47815e-09	0.54976	0.21165	X	15524413	X	15384799	15493564	30849	TRUE	Lung_cells_Schmitt2016, IMR90_Jin2013, A549_ENCODE2012, NCI-H460_ENCODE2012, IMR90_Dixon2012, A549_ENCODE2012, IMR90_Rao2014
rs2106806	PIR	Lung	3.07417e-09	4.52304e-06	0.427307	0.437864	X	15629578	X	15384799	15493564	136014	TRUE	Lung_cells_Schmitt2016, IMR90_Jin2013, A549_ENCODE2012, NCI-H460_ENCODE2012, IMR90_Dixon2012, A549_ENCODE2012, IMR90_Rao2014
rs2158083	PIR	Lung	6.13961e-09	7.78899e-06	0.389953	0.323301	X	15590263	X	15384799	15493564	96699	TRUE	Lung_cells_Schmitt2016, IMR90_Jin2013, A549_ENCODE2012, NCI-H460_ENCODE2012, IMR90_Dixon2012, A549_ENCODE2012, IMR90_Rao2014
rs2285666	PIR	Lung	1.72086e-05	0.0163737	0.365874	0.198058	X	15592225	X	15384799	15493564	98661	TRUE	IMR90_Jin2013, A549_ENCODE2012, NCI-H460_ENCODE2012, Lung_cells_Schmitt2016, IMR90_Dixon2012, IMR90_Rao2014, A549_ENCODE2012
rs2214266	PIR	Lung	1.89873e-15	2.31246e-11	0.540063	0.349515	X	15535259	X	15384799	15493564	41695	TRUE	IMR90_Jin2013, A549_ENCODE2012, Lung_cells_Schmitt2016, NCI-H460_ENCODE2012, IMR90_Dixon2012, IMR90_Rao2014, A549_ENCODE2012
rs2158082	PIR	Lung	3.18284e-09	4.52304e-06	0.426996	0.438835	X	15626097	X	15384799	15493564	132533	TRUE	IMR90_Jin2013, A549_ENCODE2012, NCI-H460_ENCODE2012, IMR90_Dixon2012, IMR90_Rao2014, A549_ENCODE2012
rs1978124	PIR	Lung	1.71349e-08	1.86327e-05	0.416364	0.44466	X	15599940	X	15384799	15493564	106376	TRUE	Lung_cells_Schmitt2016, IMR90_Jin2013, A549_ENCODE2012, NCI-H460_ENCODE2012, IMR90_Dixon2012, A549_ENCODE2012, IMR90_Rao2014
rs1514280	PIR	Lung	4.77017e-12	1.4524e-08	0.503606	0.306796	X	15568325	X	15384799	15493564	74761	TRUE	Lung_cells_Schmitt2016, IMR90_Jin2013, A549_ENCODE2012, NCI-H460_ENCODE2012, IMR90_Dixon2012, A549_ENCODE2012, IMR90_Rao2014
rs1514279	PIR	Lung	3.42423e-09	4.63375e-06	0.402192	0.326214	X	15586742	X	15384799	15493564	93178	TRUE	Lung_cells_Schmitt2016, IMR90_Jin2013, A549_ENCODE2012, NCI-H460_ENCODE2012, IMR90_Dixon2012, A549_ENCODE2012, IMR90_Rao2014
rs2048684	PIR	Lung	8.06167e-10	1.5836e-06	0.429421	0.319417	X	15582092	X	15384799	15493564	88528	TRUE	Lung_cells_Schmitt2016, IMR90_Jin2013, A549_ENCODE2012, NCI-H460_ENCODE2012, IMR90_Dixon2012, IMR90_Rao2014, A549_ENCODE2012
rs2023802	PIR	Lung	3.19387e-09	4.52304e-06	0.408118	0.321359	X	15596022	X	15384799	15493564	102458	TRUE	IMR90_Jin2013, A549_ENCODE2012, NCI-H460_ENCODE2012, IMR90_Dixon2012, A549_ENCODE2012, IMR90_Rao2014
rs2048683	PIR	Lung	9.11756e-09	1.08865e-05	0.348889	0.324272	X	15590376	X	15384799	15493564	96812	TRUE	Lung_cells_Schmitt2016, IMR90_Jin2013, A549_ENCODE2012, NCI-H460_ENCODE2012, IMR90_Dixon2012, A549_ENCODE2012, IMR90_Rao2014
rs1877752	PIR	Lung	5.60958e-15	2.62766e-11	0.53581	0.354369	X	15534441	X	15384799	15493564	40877	TRUE	IMR90_Jin2013, A549_ENCODE2012, Lung_cells_Schmitt2016, NCI-H460_ENCODE2012, IMR90_Dixon2012, A549_ENCODE2012, IMR90_Rao2014
rs1877753	PIR	Lung	4.90582e-15	2.4895e-11	0.532889	0.351456	X	15534579	X	15384799	15493564	41015	TRUE	IMR90_Jin2013, A549_ENCODE2012, Lung_cells_Schmitt2016, NCI-H460_ENCODE2012, IMR90_Dixon2012, A549_ENCODE2012, IMR90_Rao2014
rs233575	PIR	Lung	1.37569e-11	3.80785e-08	0.494422	0.291262	X	15564843	X	15384799	15493564	71279	TRUE	Lung_cells_Schmitt2016, IMR90_Jin2013, A549_ENCODE2012, NCI-H460_ENCODE2012, IMR90_Dixon2012, A549_ENCODE2012, IMR90_Rao2014
rs2873356	PIR	Lung	1.31444e-11	3.80785e-08	0.494888	0.31068	X	15555645	X	15384799	15493564	62081	TRUE	IMR90_Jin2013, A549_ENCODE2012, Lung_cells_Schmitt2016, NCI-H460_ENCODE2012, IMR90_Dixon2012, A549_ENCODE2012, IMR90_Rao2014
rs35482260	PIR	Lung	4.37561e-09	5.66921e-06	0.489361	0.297087	X	15558292	X	15384799	15493564	64728	TRUE	IMR90_Jin2013, A549_ENCODE2012, Lung_cells_Schmitt2016, NCI-H460_ENCODE2012, IMR90_Dixon2012, IMR90_Rao2014, A549_ENCODE2012
rs233576	PIR	Lung	2.47324e-13	1.00405e-09	0.535733	0.301942	X	15543378	X	15384799	15493564	49814	TRUE	IMR90_Jin2013, A549_ENCODE2012, NCI-H460_ENCODE2012, Lung_cells_Schmitt2016, IMR90_Dixon2012, IMR90_Rao2014, A549_ENCODE2012
rs34879154	PIR	Lung	4.90582e-15	2.4895e-11	0.532889	0.351456	X	15534450	X	15384799	15493564	40886	TRUE	IMR90_Jin2013, A549_ENCODE2012, Lung_cells_Schmitt2016, NCI-H460_ENCODE2012, IMR90_Dixon2012, A549_ENCODE2012, IMR90_Rao2014
rs35139170	PIR	Lung	3.18262e-15	2.4895e-11	0.534779	0.352427	X	15531829	X	15384799	15493564	38265	TRUE	Lung_cells_Schmitt2016, IMR90_Jin2013, A549_ENCODE2012, NCI-H460_ENCODE2012, IMR90_Dixon2012, A549_ENCODE2012, IMR90_Rao2014
rs34481900	PIR	Lung	2.12171e-09	3.49193e-06	0.365447	0.320388	X	15597980	X	15384799	15493564	104416	TRUE	IMR90_Jin2013, A549_ENCODE2012, NCI-H460_ENCODE2012, IMR90_Dixon2012, A549_ENCODE2012, IMR90_Rao2014
rs2316903	PIR	Lung	1.24267e-09	2.16206e-06	0.425565	0.320388	X	15583151	X	15384799	15493564	89587	TRUE	Lung_cells_Schmitt2016, IMR90_Jin2013, A549_ENCODE2012, NCI-H460_ENCODE2012, IMR90_Dixon2012, A549_ENCODE2012, IMR90_Rao2014
rs2316904	PIR	Lung	1.24267e-09	2.16206e-06	0.425565	0.320388	X	15582568	X	15384799	15493564	89004	TRUE	Lung_cells_Schmitt2016, IMR90_Jin2013, A549_ENCODE2012, NCI-H460_ENCODE2012, IMR90_Dixon2012, A549_ENCODE2012, IMR90_Rao2014
rs233567	PIR	Lung	2.69789e-13	1.0268e-09	0.559928	0.296117	X	15544039	X	15384799	15493564	50475	TRUE	IMR90_Jin2013, A549_ENCODE2012, NCI-H460_ENCODE2012, Lung_cells_Schmitt2016, IMR90_Dixon2012, A549_ENCODE2012, IMR90_Rao2014
rs233568	PIR	Lung	5.78406e-13	1.95678e-09	0.552065	0.301942	X	15546343	X	15384799	15493564	52779	TRUE	IMR90_Jin2013, A549_ENCODE2012, NCI-H460_ENCODE2012, Lung_cells_Schmitt2016, IMR90_Dixon2012, A549_ENCODE2012, IMR90_Rao2014
rs233569	PIR	Lung	5.78406e-13	1.95678e-09	0.552065	0.301942	X	15546631	X	15384799	15493564	53067	TRUE	IMR90_Jin2013, A549_ENCODE2012, NCI-H460_ENCODE2012, Lung_cells_Schmitt2016, IMR90_Dixon2012, IMR90_Rao2014, A549_ENCODE2012
rs56369428	PIR	Lung	1.10655e-08	1.22515e-05	0.35841	0.490291	X	15625554	X	15384799	15493564	131990	TRUE	IMR90_Jin2013, A549_ENCODE2012, NCI-H460_ENCODE2012, IMR90_Dixon2012, A549_ENCODE2012, IMR90_Rao2014
rs5934250	PIR	Lung	6.7367e-09	8.37206e-06	0.422981	0.442718	X	15607860	X	15384799	15493564	114296	TRUE	Lung_cells_Schmitt2016, IMR90_Jin2013, A549_ENCODE2012, NCI-H460_ENCODE2012, IMR90_Dixon2012, IMR90_Rao2014, A549_ENCODE2012
rs4240157	PIR	Lung	4.66528e-11	1.18372e-07	0.460087	0.350485	X	15568841	X	15384799	15493564	75277	TRUE	Lung_cells_Schmitt2016, IMR90_Jin2013, A549_ENCODE2012, NCI-H460_ENCODE2012, IMR90_Dixon2012, A549_ENCODE2012, IMR90_Rao2014
rs4646120	PIR	Lung	1.08068e-08	1.22413e-05	0.390168	0.453398	X	15599613	X	15384799	15493564	106049	TRUE	A549_ENCODE2012, NCI-H460_ENCODE2012, IMR90_Dixon2012, IMR90_Jin2013, A549_ENCODE2012, IMR90_Rao2014
rs4646124	PIR	Lung	3.19387e-09	4.52304e-06	0.408118	0.321359	X	15598673	X	15384799	15493564	105109	TRUE	IMR90_Jin2013, A549_ENCODE2012, NCI-H460_ENCODE2012, IMR90_Dixon2012, IMR90_Rao2014, A549_ENCODE2012
rs4646127	PIR	Lung	2.12171e-09	3.49193e-06	0.365447	0.320388	X	15597330	X	15384799	15493564	103766	TRUE	IMR90_Jin2013, A549_ENCODE2012, NCI-H460_ENCODE2012, IMR90_Dixon2012, A549_ENCODE2012, IMR90_Rao2014
rs4646131	PIR	Lung	2.68241e-09	4.29856e-06	0.410075	0.32233	X	15594320	X	15384799	15493564	100756	TRUE	IMR90_Jin2013, A549_ENCODE2012, NCI-H460_ENCODE2012, Lung_cells_Schmitt2016, IMR90_Dixon2012, A549_ENCODE2012, IMR90_Rao2014
rs5934254	PIR	Lung	3.53388e-09	4.67817e-06	0.426647	0.442718	X	15643040	X	15384799	15493564	149476	TRUE	IMR90_Jin2013, A549_ENCODE2012, NCI-H460_ENCODE2012, IMR90_Dixon2012, A549_ENCODE2012, IMR90_Rao2014
rs5935990	PIR	Lung	4.65716e-15	2.4895e-11	0.532327	0.353398	X	15533163	X	15384799	15493564	39599	TRUE	Lung_cells_Schmitt2016, IMR90_Jin2013, A549_ENCODE2012, NCI-H460_ENCODE2012, IMR90_Dixon2012, IMR90_Rao2014, A549_ENCODE2012
rs5935991	PIR	Lung	3.63037e-15	2.4895e-11	0.535365	0.348544	X	15537764	X	15384799	15493564	44200	TRUE	IMR90_Jin2013, A549_ENCODE2012, NCI-H460_ENCODE2012, Lung_cells_Schmitt2016, IMR90_Dixon2012, IMR90_Rao2014, A549_ENCODE2012
rs6632680	PIR	Lung	1.0335e-08	1.21029e-05	0.378848	0.464078	X	15612712	X	15384799	15493564	119148	TRUE	Lung_cells_Schmitt2016, IMR90_Jin2013, A549_ENCODE2012, NCI-H460_ENCODE2012, IMR90_Dixon2012, A549_ENCODE2012, IMR90_Rao2014
rs66462812	PIR	Lung	3.41608e-09	4.63375e-06	0.426964	0.441748	X	15624602	X	15384799	15493564	131038	TRUE	IMR90_Jin2013, A549_ENCODE2012, NCI-H460_ENCODE2012, IMR90_Dixon2012, A549_ENCODE2012, IMR90_Rao2014
rs4830541	PIR	Lung	4.65716e-15	2.4895e-11	0.532327	0.353398	X	15533442	X	15384799	15493564	39878	TRUE	Lung_cells_Schmitt2016, IMR90_Jin2013, A549_ENCODE2012, NCI-H460_ENCODE2012, IMR90_Dixon2012, IMR90_Rao2014, A549_ENCODE2012
rs4830965	PIR	Lung	7.03376e-16	1.42774e-11	0.563272	0.320388	X	15525037	X	15384799	15493564	31473	TRUE	Lung_cells_Schmitt2016, IMR90_Jin2013, A549_ENCODE2012, NCI-H460_ENCODE2012, IMR90_Dixon2012, A549_ENCODE2012, IMR90_Rao2014
rs4830966	PIR	Lung	7.03376e-16	1.42774e-11	0.563272	0.320388	X	15525038	X	15384799	15493564	31474	TRUE	Lung_cells_Schmitt2016, IMR90_Jin2013, A549_ENCODE2012, NCI-H460_ENCODE2012, IMR90_Dixon2012, A549_ENCODE2012, IMR90_Rao2014
rs4830542	PIR	Lung	8.1256e-11	1.97923e-07	0.465307	0.347573	X	15558483	X	15384799	15493564	64919	TRUE	IMR90_Jin2013, A549_ENCODE2012, Lung_cells_Schmitt2016, NCI-H460_ENCODE2012, IMR90_Dixon2012, IMR90_Rao2014, A549_ENCODE2012
rs6629110	PIR	Lung	7.79755e-09	9.49663e-06	0.360579	0.48835	X	15625156	X	15384799	15493564	131592	TRUE	IMR90_Jin2013, A549_ENCODE2012, NCI-H460_ENCODE2012, IMR90_Dixon2012, A549_ENCODE2012, IMR90_Rao2014
rs963447	PIR	Lung	9.76876e-16	1.48717e-11	0.550833	0.345631	X	15535373	X	15384799	15493564	41809	TRUE	IMR90_Jin2013, A549_ENCODE2012, Lung_cells_Schmitt2016, NCI-H460_ENCODE2012, IMR90_Dixon2012, IMR90_Rao2014, A549_ENCODE2012
rs879922	PIR	Lung	4.01385e-10	9.4009e-07	0.442516	0.353398	X	15572684	X	15384799	15493564	79120	TRUE	Lung_cells_Schmitt2016, IMR90_Jin2013, A549_ENCODE2012, NCI-H460_ENCODE2012, IMR90_Dixon2012, IMR90_Rao2014, A549_ENCODE2012
rs971249	PIR	Lung	1.08553e-08	1.22413e-05	0.347252	0.323301	X	15589527	X	15384799	15493564	95963	TRUE	Lung_cells_Schmitt2016, IMR90_Jin2013, A549_ENCODE2012, NCI-H460_ENCODE2012, IMR90_Dixon2012, A549_ENCODE2012, IMR90_Rao2014
rs757066	PIR	Lung	4.78138e-10	1.07838e-06	0.442706	0.313592	X	15590829	X	15384799	15493564	97265	TRUE	IMR90_Jin2013, A549_ENCODE2012, NCI-H460_ENCODE2012, Lung_cells_Schmitt2016, IMR90_Dixon2012, IMR90_Rao2014, A549_ENCODE2012
rs714205	PIR	Lung	1.23655e-09	2.16206e-06	0.52935	0.178641	X	15565781	X	15384799	15493564	72217	TRUE	Lung_cells_Schmitt2016, IMR90_Jin2013, A549_ENCODE2012, NCI-H460_ENCODE2012, IMR90_Dixon2012, IMR90_Rao2014, A549_ENCODE2012
rs4646153	PIR	Lung	8.06167e-10	1.5836e-06	0.429421	0.319417	X	15579712	X	15384799	15493564	86148	TRUE	Lung_cells_Schmitt2016, IMR90_Jin2013, A549_ENCODE2012, NCI-H460_ENCODE2012, IMR90_Dixon2012, A549_ENCODE2012, IMR90_Rao2014
rs4646156	PIR	Lung	3.19387e-09	4.52304e-06	0.408118	0.321359	X	15578920	X	15384799	15493564	85356	TRUE	Lung_cells_Schmitt2016, IMR90_Jin2013, A549_ENCODE2012, NCI-H460_ENCODE2012, IMR90_Dixon2012, IMR90_Rao2014, A549_ENCODE2012
rs4646142	PIR	Lung	1.57696e-05	0.0152427	0.369085	0.203883	X	15584941	X	15384799	15493564	91377	TRUE	Lung_cells_Schmitt2016, IMR90_Jin2013, A549_ENCODE2012, NCI-H460_ENCODE2012, IMR90_Dixon2012, IMR90_Rao2014, A549_ENCODE2012
rs4646147	PIR	Lung	1.24267e-09	2.16206e-06	0.425565	0.320388	X	15582621	X	15384799	15493564	89057	TRUE	Lung_cells_Schmitt2016, IMR90_Jin2013, A549_ENCODE2012, NCI-H460_ENCODE2012, IMR90_Dixon2012, A549_ENCODE2012, IMR90_Rao2014
rs4646152	PIR	Lung	8.06167e-10	1.5836e-06	0.429421	0.319417	X	15579901	X	15384799	15493564	86337	TRUE	Lung_cells_Schmitt2016, IMR90_Jin2013, A549_ENCODE2012, NCI-H460_ENCODE2012, IMR90_Dixon2012, A549_ENCODE2012, IMR90_Rao2014
rs4646174	PIR	Lung	6.20099e-10	1.34861e-06	0.440164	0.343689	X	15570148	X	15384799	15493564	76584	TRUE	Lung_cells_Schmitt2016, IMR90_Jin2013, A549_ENCODE2012, NCI-H460_ENCODE2012, IMR90_Dixon2012, A549_ENCODE2012, IMR90_Rao2014
rs1399200	VPS13C	Lung	5.0381e-05	0.0420267	0.156461	0.31165	X	15534056	15	61852389	62060473	NA	FALSE	IMR90_Dixon2012, IMR90_Jin2013
rs6632680	PHKA2	Lung	3.18686e-05	0.0285388	-0.156854	0.464078	X	15612712	X	18892300	18984598	3279588	FALSE	NCI-H460_ENCODE2012, Lung_cells_Schmitt2016, IMR90_Jin2013, A549_ENCODE2012
