## Supplementary table 3 for "A transcription regulatory network within the ACE2 locus may promote a pro-viral environment for SARS-CoV-2 by modulating expression of host factors"

### Sheet: S3_Table
Supplementary table 3. Genetic diversity estimate (Fst) across ACE2 in the Indian, Malay and Chinese populations in the GUSTO cohort.
rsID	Fst(across ethnicity)
rs4646174	0.217285
rs879922	0.217285
rs4240157	0.208496
rs4646156	0.190697
rs1514279	0.190697
rs971249	0.190697
rs2158083	0.190697
rs2048683	0.190697
rs757066	0.187569
rs4646153	0.184438
rs4646152	0.184438
rs2048684	0.184438
rs2316904	0.184438
rs4646147	0.184438
rs2316903	0.184438
rs4646143	0.184438
rs2023802	0.18431
rs4646127	0.18431
rs4646124	0.18431
rs1514280	0.181623
rs1978124	0.18135
rs4646120	0.178433
rs233574	0.165835
rs233575	0.165835
rs1514283	0.0527301
rs1514282	0.0527301
rs1514281	0.0527301
rs2301692	0.0502708
rs2301693	0.0502708
rs2074192	0.0487885
rs4646176	0.0477421
rs4646155	0.0465033
rs4646144	0.0465033
rs4646140	0.0465033
rs4646142	0.00527332
rs714205	0.00498252
rs2285666	0.00458964
rs2106809	0.00259442
