## Supplementary Table 4 for "A transcription regulatory network within the ACE2 locus may promote a pro-viral environment for SARS-CoV-2 by modulating expression of host factors"

### Sheet: S4_Table
Supplementary Table 4. The common variants overlap DNA binding motifs. Data from Haploreg v4.1 (3/3/2020)
snp	gene	motif	pos	dbSNP_functional_annotation	motif_gene
rs2316904	PIR	AIRE	15582568	INT	ACE2
rs2106806	PIR	AP-1	15629578	INT	TMEM27
rs5935998	CA5BP1	AP-1	15642742	INT	TMEM27
rs990432	CA5B	AP-2rep	15639988	INT	TMEM27
rs233575	PIR	Arid5a	15564843	INT	ACE2
rs714205	PIR	Ascl2	15565781	INT	ACE2
rs41492646	CA5B	ATF3	15640647	INT	TMEM27
rs5935998	CA5BP1	Barhl1	15642742	INT	TMEM27
rs5935998	CA5BP1	Barx2	15642742	INT	TMEM27
rs5935998	CA5BP1	Bbx	15642742	INT	TMEM27
rs2106806	PIR	BCL	15629578	INT	TMEM27
rs2316904	PIR	BCL	15582568	INT	ACE2
rs2873356	PIR	BCL	15555645	INT	BMX
rs34481900	PIR	BRCA1	15597980	INT	ACE2
rs233576	PIR	Cdc5	15543378	INT	BMX
rs4646124	PIR	Cdc5	15598673	INT	ACE2
rs233568	PIR	Cdx2	15546343	INT	BMX
rs4646153	PIR	Cdx2	15579712	INT	ACE2
rs2106809	CA5B	CEBPB	15599938	INT	ACE2
rs4646152	PIR	CEBPG	15579901	INT	ACE2
rs34879154	PIR	CIZ	15534450	INT	BMX
rs4830965	PIR	COMP1	15525037	INT	BMX
rs4830966	PIR	COMP1	15525038	INT	BMX
rs5935998	CA5BP1	Crx	15642742	INT	TMEM27
rs879922	PIR	Crx	15572684	INT	ACE2
rs1399200	PIR	CTCF	15534056	INT	BMX
rs1399200	VPS13C	CTCF	15534056	INT	BMX
rs6629111	CA5B	CTCF	15633251	INT	TMEM27
rs1399201	PIR	Dbx1	15534633	INT	BMX
rs233569	PIR	Dbx1	15546631	INT	BMX
rs5935998	CA5BP1	Dbx2	15642742	INT	TMEM27
rs4830965	PIR	Dlx2	15525037	INT	BMX
rs1399202	PIR	DMRT1	15524413	INT	BMX
rs2158082	PIR	DMRT1	15626097	.	TMEM27
rs2158082	PIR	DMRT5	15626097	.	TMEM27
rs2158082	PIR	DMRT7	15626097	.	TMEM27
rs233567	PIR	Dobox4	15544039	INT	BMX
rs714205	PIR	E2A	15565781	INT	ACE2
rs1514280	PIR	E2F	15568325	INT	ACE2
rs5934250	PIR	E2F	15607860	INT	GS1-594A7.3
rs6527619	CA5B	Egr-1	15633075	INT	TMEM27
rs990432	CA5B	Egr-1	15639988	INT	TMEM27
rs5935998	CA5BP1	En-1	15642742	INT	TMEM27
rs1476524	PIR	Eomes	15522176	INT	BMX
rs2316904	PIR	ERalpha-a	15582568	INT	ACE2
rs4646152	PIR	ERalpha-a	15579901	INT	ACE2
rs1514279	PIR	Evi-1	15586742	INT	ACE2
rs17264937	CA5BP1	Evi-1	15629209	INT	TMEM27
rs2106806	PIR	Evi-1	15629578	INT	TMEM27
rs1476524	PIR	EWSR1-FLI1	15522176	INT	BMX
rs2097723	CA5BP1	EWSR1-FLI1	15611318	INT	GS1-594A7.3
rs2106806	PIR	EWSR1-FLI1	15629578	INT	TMEM27
rs6527618	CA5B	EWSR1-FLI1	15632163	INT	TMEM27
rs35482260	PIR	FAC1	15558292	.	BMX
rs6629111	CA5B	FAC1	15633251	INT	TMEM27
rs1399201	PIR	Foxa	15534633	INT	BMX
rs4646124	PIR	Foxa	15598673	INT	ACE2
rs4646131	PIR	Foxa	15594320	INT	ACE2
rs4646147	PIR	Foxa	15582621	INT	ACE2
rs6632684	CA5B	Foxa	15635868	INT	TMEM27
rs66462812	PIR	Foxa	15624602	.	TMEM27
rs233567	PIR	Foxc1	15544039	INT	BMX
rs4646153	PIR	Foxc1	15579712	INT	ACE2
rs5901568	CA5B	Foxc1	15638467	INT	TMEM27
rs5901568	CA5B	Foxj1	15638467	INT	TMEM27
rs233569	PIR	Foxj2	15546631	INT	BMX
rs4646147	PIR	Foxj2	15582621	INT	ACE2
rs6632684	CA5B	Foxj2	15635868	INT	TMEM27
rs4646124	PIR	Foxp1	15598673	INT	ACE2
rs6632680	PIR	Foxp1	15612712	INT	GS1-594A7.3
rs6632680	PHKA2	Foxp1	15612712	INT	GS1-594A7.3
rs2873356	PIR	Foxp3	15555645	INT	BMX
rs4830966	PIR	Foxq1	15525038	INT	BMX
rs2023802	PIR	FXR	15596022	INT	ACE2
rs233569	PIR	GATA	15546631	INT	BMX
rs6527618	CA5B	GATA	15632163	INT	TMEM27
rs971249	PIR	GATA	15589527	INT	ACE2
rs34481900	PIR	Gfi1	15597980	INT	ACE2
rs17264937	CA5BP1	GR	15629209	INT	TMEM27
rs34879154	PIR	GR	15534450	INT	BMX
rs4240157	PIR	GR	15568841	INT	ACE2
rs4646127	PIR	GR	15597330	INT	ACE2
rs4646147	PIR	GR	15582621	INT	ACE2
rs56369428	PIR	GR	15625554	.	TMEM27
rs1399201	PIR	Gsc	15534633	INT	BMX
rs4830541	PIR	Hand1	15533442	INT	BMX
rs1476524	PIR	HDAC2	15522176	INT	BMX
rs17264937	CA5BP1	HDAC2	15629209	INT	TMEM27
rs2097723	CA5BP1	HDAC2	15611318	INT	GS1-594A7.3
rs2106806	PIR	HDAC2	15629578	INT	TMEM27
rs56369428	PIR	HDAC2	15625554	.	TMEM27
rs714205	PIR	HEN1	15565781	INT	ACE2
rs1877753	PIR	HMG-IY	15534579	INT	BMX
rs34481900	PIR	HMG-IY	15597980	INT	ACE2
rs5935998	CA5BP1	HMG-IY	15642742	INT	TMEM27
rs233569	PIR	Hmx	15546631	INT	BMX
rs1515009	CA5B	HNF1	15631329	INT	TMEM27
rs2285666	CA5B	HNF1	15592225	INT	ACE2
rs2285666	PIR	HNF1	15592225	INT	ACE2
rs4830965	PIR	HNF1	15525037	INT	BMX
rs6632684	CA5B	HNF1	15635868	INT	TMEM27
rs1978124	PIR	HNF4	15599940	INT	ACE2
rs4646174	PIR	HNF4	15570148	INT	ACE2
rs963447	PIR	HNF4	15535373	INT	BMX
rs4646153	PIR	Hoxa10	15579712	INT	ACE2
rs6632684	CA5B	Hoxa3	15635868	INT	TMEM27
rs5935998	CA5BP1	Hoxa7	15642742	INT	TMEM27
rs1399201	PIR	Hoxa9	15534633	INT	BMX
rs233568	PIR	Hoxa9	15546343	INT	BMX
rs4646153	PIR	Hoxa9	15579712	INT	ACE2
rs6632680	PIR	Hoxa9	15612712	INT	GS1-594A7.3
rs6632680	PHKA2	Hoxa9	15612712	INT	GS1-594A7.3
rs2316903	PIR	Hoxb13	15583151	INT	ACE2
rs6632680	PIR	Hoxb13	15612712	INT	GS1-594A7.3
rs6632680	PHKA2	Hoxb13	15612712	INT	GS1-594A7.3
rs5935998	CA5BP1	Hoxb4	15642742	INT	TMEM27
rs233568	PIR	Hoxb9	15546343	INT	BMX
rs5935998	CA5BP1	Hoxb9	15642742	INT	TMEM27
rs5935998	CA5BP1	Hoxc6	15642742	INT	TMEM27
rs233568	PIR	Hoxc9	15546343	INT	BMX
rs233576	PIR	Hoxd10	15543378	INT	BMX
rs233569	PIR	Hoxd8	15546631	INT	BMX
rs5935998	CA5BP1	Hoxd8	15642742	INT	TMEM27
rs1548474	CA5BP1	Ik-2	15621438	.	GS1-594A7.3
rs2097723	CA5BP1	Ik-2	15611318	INT	GS1-594A7.3
rs4830966	PIR	Ik-2	15525038	INT	BMX
rs1877753	PIR	Irf	15534579	INT	BMX
rs2106806	PIR	Irf	15629578	INT	TMEM27
rs2873356	PIR	Irf	15555645	INT	BMX
rs4646174	PIR	Irf	15570148	INT	ACE2
rs12007623	CA5BP1	Irx	15618418	INT	GS1-594A7.3
rs233576	PIR	Irx	15543378	INT	BMX
rs4646147	PIR	Irx	15582621	INT	ACE2
rs5935998	CA5BP1	Isl2	15642742	INT	TMEM27
rs5935998	CA5BP1	Lhx3	15642742	INT	TMEM27
rs2106806	PIR	Maf	15629578	INT	TMEM27
rs4646127	PIR	Maf	15597330	INT	ACE2
rs1877753	PIR	Mef2	15534579	INT	BMX
rs35482260	PIR	Mef2	15558292	.	BMX
rs6629110	PIR	Mef2	15625156	.	TMEM27
rs6632680	PIR	Mef2	15612712	INT	GS1-594A7.3
rs6632680	PHKA2	Mef2	15612712	INT	GS1-594A7.3
rs6632684	CA5B	Mef2	15635868	INT	TMEM27
rs1399200	PIR	Mrg	15534056	INT	BMX
rs1399200	VPS13C	Mrg	15534056	INT	BMX
rs4646124	PIR	Mrg	15598673	INT	ACE2
rs5935998	CA5BP1	Msx-1	15642742	INT	TMEM27
rs2873356	PIR	Myc	15555645	INT	BMX
rs5934250	PIR	Myc	15607860	INT	GS1-594A7.3
rs714205	PIR	Myf	15565781	INT	ACE2
rs1514280	PIR	Nanog	15568325	INT	ACE2
rs2873356	PIR	Nanog	15555645	INT	BMX
rs1399201	PIR	Ncx	15534633	INT	BMX
rs2285666	CA5B	Ncx	15592225	INT	ACE2
rs2285666	PIR	Ncx	15592225	INT	ACE2
rs233569	PIR	Ncx	15546631	INT	BMX
rs5935998	CA5BP1	Ncx	15642742	INT	TMEM27
rs2097723	CA5BP1	NF-AT1	15611318	INT	GS1-594A7.3
rs4240157	PIR	NF-kappaB	15568841	INT	ACE2
rs1356037	CA5BP1	Nkx2	15624289	.	GS1-594A7.3
rs1399202	PIR	Nkx2	15524413	INT	BMX
rs1514280	PIR	Nkx2	15568325	INT	ACE2
rs2048683	PIR	Nkx2	15590376	INT	ACE2
rs2214266	PIR	Nkx2	15535259	INT	BMX
rs5935991	PIR	Nkx2	15537764	INT	BMX
rs5935996	CA5B	Nkx2	15637334	INT	TMEM27
rs1399202	PIR	Nkx3	15524413	INT	BMX
rs2214266	PIR	Nkx3	15535259	INT	BMX
rs5901568	CA5B	Nkx3	15638467	INT	TMEM27
rs5935991	PIR	Nkx3	15537764	INT	BMX
rs6629110	PIR	Nkx3	15625156	.	TMEM27
rs5935998	CA5BP1	Nkx6-1	15642742	INT	TMEM27
rs4830965	PIR	Nkx6-2	15525037	INT	BMX
rs4830966	PIR	Nkx6-2	15525038	INT	BMX
rs5935998	CA5BP1	Nobox	15642742	INT	TMEM27
rs5935991	PIR	Nrf1	15537764	INT	BMX
rs233568	PIR	NRSF	15546343	INT	BMX
rs1399201	PIR	Obox3	15534633	INT	BMX
rs5935998	CA5BP1	Obox3	15642742	INT	TMEM27
rs1399201	PIR	Obox6	15534633	INT	BMX
rs4830541	PIR	Osf2	15533442	INT	BMX
rs5935998	CA5BP1	OTX	15642742	INT	TMEM27
rs5935998	CA5BP1	Otx2	15642742	INT	TMEM27
rs17264937	CA5BP1	p300	15629209	INT	TMEM27
rs2106806	PIR	p300	15629578	INT	TMEM27
rs4240157	PIR	p300	15568841	INT	ACE2
rs4646131	PIR	p300	15594320	INT	ACE2
rs4830965	PIR	p300	15525037	INT	BMX
rs971249	PIR	p300	15589527	INT	ACE2
rs2158083	PIR	Pax-4	15590263	INT	ACE2
rs5934253	CA5B	Pax-4	15635613	INT	TMEM27
rs2873356	PIR	Pax-5	15555645	INT	BMX
rs4646156	PIR	Pax-5	15578920	INT	ACE2
rs56369428	PIR	Pax-5	15625554	.	TMEM27
rs4646120	PIR	Pax-6	15599613	INT	ACE2
rs5934253	CA5B	Pbx-1	15635613	INT	TMEM27
rs5935998	CA5BP1	Pbx-1	15642742	INT	TMEM27
rs233568	PIR	Pdx1	15546343	INT	BMX
rs1399201	PIR	PLZF	15534633	INT	BMX
rs1514280	PIR	PLZF	15568325	INT	ACE2
rs4646124	PIR	PLZF	15598673	INT	ACE2
rs1399201	PIR	Pou1f1	15534633	INT	BMX
rs1515009	CA5B	Pou1f1	15631329	INT	TMEM27
rs2048683	PIR	Pou1f1	15590376	INT	ACE2
rs1399201	PIR	Pou2f2	15534633	INT	BMX
rs1399202	PIR	Pou2f2	15524413	INT	BMX
rs1514280	PIR	Pou2f2	15568325	INT	ACE2
rs2316903	PIR	Pou2f2	15583151	INT	ACE2
rs233569	PIR	Pou2f2	15546631	INT	BMX
rs4646147	PIR	Pou2f2	15582621	INT	ACE2
rs4830965	PIR	Pou2f2	15525037	INT	BMX
rs4830966	PIR	Pou2f2	15525038	INT	BMX
rs5935998	CA5BP1	Pou3f2	15642742	INT	TMEM27
rs5935998	CA5BP1	Pou3f4	15642742	INT	TMEM27
rs1514280	PIR	Pou5f1	15568325	INT	ACE2
rs1877753	PIR	Pou5f1	15534579	INT	BMX
rs2316903	PIR	Pou6f1	15583151	INT	ACE2
rs4830965	PIR	Pou6f1	15525037	INT	BMX
rs4830966	PIR	Pou6f1	15525038	INT	BMX
rs2023802	PIR	PPAR	15596022	INT	ACE2
rs1877753	PIR	PRDM1	15534579	INT	BMX
rs5935998	CA5BP1	Prrx1	15642742	INT	TMEM27
rs5935998	CA5BP1	Prrx2	15642742	INT	TMEM27
rs2316904	PIR	PU.1	15582568	INT	ACE2
rs2873356	PIR	PU.1	15555645	INT	BMX
rs5934250	PIR	Rad21	15607860	INT	GS1-594A7.3
rs879922	PIR	RFX5	15572684	INT	ACE2
rs2316904	PIR	RORalpha1	15582568	INT	ACE2
rs6632684	CA5B	RORalpha1	15635868	INT	TMEM27
rs35482260	PIR	RREB-1	15558292	.	BMX
rs5934253	CA5B	RREB-1	15635613	INT	TMEM27
rs66462812	PIR	RREB-1	15624602	.	TMEM27
rs2023802	PIR	RXRA	15596022	INT	ACE2
rs2873356	PIR	RXRA	15555645	INT	BMX
rs4646156	PIR	RXRA	15578920	INT	ACE2
rs4646174	PIR	RXRA	15570148	INT	ACE2
rs5934254	PIR	RXRA	15643040	INT	TMEM27
rs963447	PIR	RXRA	15535373	INT	BMX
rs2316904	PIR	SF1	15582568	INT	ACE2
rs2097723	CA5BP1	SIX5	15611318	INT	GS1-594A7.3
rs6527619	CA5B	SIX5	15633075	INT	TMEM27
rs5935991	PIR	Smad	15537764	INT	BMX
rs5935996	CA5B	Smad	15637334	INT	TMEM27
rs1399200	PIR	SMC3	15534056	INT	BMX
rs1399200	VPS13C	SMC3	15534056	INT	BMX
rs1399202	PIR	Sox	15524413	INT	BMX
rs2023802	PIR	Sox	15596022	INT	ACE2
rs233569	PIR	Sox	15546631	INT	BMX
rs233576	PIR	Sox	15543378	INT	BMX
rs4646131	PIR	Sox	15594320	INT	ACE2
rs4830965	PIR	Sox	15525037	INT	BMX
rs4830966	PIR	Sox	15525038	INT	BMX
rs5935998	CA5BP1	Sox	15642742	INT	TMEM27
rs6629110	PIR	Sox	15625156	.	TMEM27
rs990432	CA5B	Sox	15639988	INT	TMEM27
rs56369428	PIR	Spz1	15625554	.	TMEM27
rs4646127	PIR	SREBP	15597330	INT	ACE2
rs1399201	PIR	STAT	15534633	INT	BMX
rs35139170	PIR	STAT	15531829	INT	BMX
rs1399200	PIR	TAL1	15534056	INT	BMX
rs1399200	VPS13C	TAL1	15534056	INT	BMX
rs1399201	PIR	TATA	15534633	INT	BMX
rs1877753	PIR	TATA	15534579	INT	BMX
rs2106806	PIR	TATA	15629578	INT	TMEM27
rs6629110	PIR	TATA	15625156	.	TMEM27
rs6632680	PIR	TATA	15612712	INT	GS1-594A7.3
rs6632680	PHKA2	TATA	15612712	INT	GS1-594A7.3
rs6632685	CA5B	TATA	15641760	INT	TMEM27
rs1476524	PIR	TBX5	15522176	INT	BMX
rs5901568	CA5B	TCF12	15638467	INT	TMEM27
rs714205	PIR	TCF12	15565781	INT	ACE2
rs6632680	PIR	TEF	15612712	INT	GS1-594A7.3
rs6632680	PHKA2	TEF	15612712	INT	GS1-594A7.3
rs4646124	PIR	Tgif1	15598673	INT	ACE2
rs12689012	CA5B	TR4	15630842	INT	TMEM27
rs2158082	PIR	YY1	15626097	.	TMEM27
rs6632680	PIR	YY1	15612712	INT	GS1-594A7.3
rs6632680	PHKA2	YY1	15612712	INT	GS1-594A7.3
rs2023802	PIR	ZBRK1	15596022	INT	ACE2
rs714205	PIR	ZBRK1	15565781	INT	ACE2
rs4646127	PIR	Zbtb3	15597330	INT	ACE2
rs5934254	PIR	Zbtb3	15643040	INT	TMEM27
rs233569	PIR	Zfp105	15546631	INT	BMX
rs5934250	PIR	Zfx	15607860	INT	GS1-594A7.3
rs6527619	CA5B	Znf143	15633075	INT	TMEM27
rs714205	PIR	ZNF263	15565781	INT	ACE2
